## Supplemental Table S3 for "Maf-family bZIP transcription factor NRL interacts with RNA-binding proteins and R-loops in retinal photoreceptors"

### Sheet: Sheet1
Table S3. Comparison of proteins that interact with R-loops in different studies to RBPs identified in NRL interactome.
Cristini et al., 2018	Wang et al., 2018	Li et al., 2020	Mosler et al., 2021	Common_to_Published	This study RBPs_NRL	Common_Published_This study
BRIX1	AARS	Rpl18	ERH	DKC1	DDX3X	SRSF7
CCDC137	ABCE1	Mta2	SRSF2	SRSF7	DHX9	RBM39
NOP2	ABCF1	Ighv1-56	DDX39B	RBM39	HNRNPM	THRAP3
H1FX	ABCF2	Hnrnpl	CTNNBL1	SUPT16H	DDX17	HNRNPU
DDX18	ACADVL	Atp5o	ANP32E	HNRNPC	HNRNPK	HNRNPK
RSL1D1	ACAP1	Prpf8	API5	NCL	DDX5	HNRNPL
PPAN	ACAT1	Snip1	TRA2B	CDC5L	HNRNPL	HNRNPM
DDX21	ACIN1	Ilf3	DKC1	PLRG1	HNRNPH2	HNRNPA2B1
NOP56	ACLY	Rps6	EBNA1BP2	SART1	PRPF8	U2AF2
MKI67IP	ACO2	Cct3	PABPN1	HNRNPAB	SUGP2	DDX5
UTP18	ACP1	Elavl1	SNRPA	SRSF1	RBM39	DDX17
MRTO4	ACTR3	Tardbp	NGDN	ILF2	HNRNPF	SNRNP200
DDX39B	AGK	Rps17	SRSF7	THRAP3	THRAP3	DHX9
MYBBP1A	AGPS	Smchd1	RBM39	HNRNPU	SRSF7	PRPF8
RRS1	AHCY	Rpl23	SUPT16H	HNRNPA0	RBM14	PRPF19
FBL	AHNAK	Abce1	ANP32A	TOP1	U2AF2
RALY	AHSA1	Chd4	HNRNPC	ALYREF	MYEF2
RPF2	AIFM1	Rpl6	NCL	DDX18	LUC7L2
RBMX	AIM1	Mcm3	CDC5L	SFPQ	PRPF19
HNRNPR	AIMP1	Rps4x	SF3A1	HNRNPK	KHDRBS1
GPATCH4	ALDH18A1	Utp20	DNAJC8	RALY	SNRNP200
MAK16	ALYREF	Kifc1	DDX27	SON	RPL6
RRP15	ANKHD1	Rfc2	TRA2A	SSRP1	SRSF6
FTSJ3	ANKRD17	Atp5f1b	HNRNPC	SNW1	PCBP1
EIF4A3	ANXA6	L1td1	WBP4	PRPF4	SNRNP70
DHX9	AP2A1	Bop1	PLRG1	NAT10	SNRPB
PHIP	AP2B1	Snrnp70	FOXH1;XRCC1	SMARCA5	HNRNPD
NHP2L1	AP3B1	Rps3	HNRNPA1;HNRNPA1L2	HNRNPL	SRSF4
NSA2	AP3D1	Snrnp200	DDX39A	SKIV2L2	HNRNPU
LYAR	APEX1	Fxr1	SART1	DDX41	HNRNPA2B1
RBM34	API5	Rpl3	FAM50A	MCM3
WDR12	APOBEC3C	Gatad2b	HMGB1;HMGB1P1	HNRNPM
MOV10	AQR	Brd4	CSTF3	HNRNPA2B1
HNRNPAB	ARCN1	Rbmxl1	RPRD1B	U2AF2
AHCTF1	ARF4	Ncl	HNRNPAB	ILF3
PABPC4	ARHGAP17	Tuba1b	SF3B2	DDX5
NOP16	ARHGAP4	Hmga1	DDX42	DDX17
DDX54	ARHGEF1	Ddx21	SMARCE1	ZNF207
GAR1	ARHGEF2	Rps20	SRSF1	SMARCA4
HNRNPC;HNRNPCL1	ARID1A	Atad3	ILF2	RBMX
LLPH	ARPC2	Vdac1	DCPS	FIP1L1
WDR43	ASCC3	Hspa1l	BRD2	MCM5
SNRPD1	ATAD3A	Srp72	RBM26	RBM15
DDX3X;DDX3Y	ATP1A1	Nono	PPP1R10	SRSF10
RRP7A	ATP2A2	Utp15	PQBP1	SRRM2
DDX5	ATP5C1	Hnrnpr	CWC15	NONO
ELAVL1	ATP5H	Wdr75	NUDT21	SNRNP200
RPF1	ATP5L	Rrs1	THRAP3	DHX9
GNL2	ATP5O	Rpl13a	HNRNPU	PARP1
RBM4;RBM4B	ATXN2L	Dnajc2	SAE1	HNRNPA3
RRP1B	BCLAF1	Smc3	CCAR1	HNRNPUL1
BOP1;KM-PA-2	BTK	Supt16	PRPF6	XRN2
HIST1H1B	BUB3	Eif4a1	SF3B1	MATR3
KRR1	BUD31	Msh6	HNRNPA0	PRPF8
SURF6	C14orf166	Top2a		GNL3
EIF2AK2	C1QBP	Krt75	WBP11	NPM1
HNRNPH3	CACYBP	Rpl32	PSME3	RBBP6
NKRF	CAD	Uqcrc2	TOP1	NOP2
ILF3	CAND1	Utp6	ALYREF	U2SURP
ZFR	CANX	Imp3	MCM2	PRPF40A
STAU2	CAP1	Rpl17	HP1BP3	RBM25
ALYREF	CAPRIN1	Gm8994	DDX18	SART3
CCDC86	CAPZA1	Dhx15	TERF2IP	PRPF19
DDX56	CAPZB	Ftsj3	MFAP1	RBBP4
SNRPB;SNRPN	CARM1	Rpl7	SFPQ	DHX15
HNRNPM	CCAR1	Nvl	MCM6	MYBBP1A
CCT8	CCAR2	Srrm2	HNRNPK	HNRNPH1
H2AFY	CCDC47	Ptbp1	CPSF1
BMS1	CCNT1	Eef1g	CTDSPL2
SYNCRIP	CCT3	Utp18	CD2BP2
UTP15	CCT4	Hnrnpul2	RALY
UTP14A	CCT6A	Mrpl11	SET;SETSIP
EFTUD2	CCT7	Tra2a	IK
PWP1	CCT8	Rpl36	FUBP1
NCBP1	CD3EAP	Rps16	MCM4
ILF2	CDC2	Acsl3	GTF2I
HNRNPK	CDC5L	Atp5c1	SRSF6
HNRNPUL2;hCG_2044799	CDC73	Nop2	PRCC
MAGOH;MAGOHB	CDKN2AIP	Vdac2	HNRNPD
ERH	CHAF1B	Hist2h4	SON
RCL1	CHD4	Srsf7	POLDIP3
SRP72	CHERP	Kif2c	VRK1
WHSC1	CIRBP	Alyref	CCNK
HNRPDL	CKAP5	Glyr1	SRRT
DDX31	CLASP1	Hnrnpk	SSRP1
WDR46	CLINT1	Kpna2	SNW1
LBR	CLIP2	Utp3	SNRNP70
PDCD11	CLTC	Nat10	QKI
DHX15	CLUH	Rps27l	PRPF4
NLE1	CMAS	Pak1ip1	NAT10
ZNF326	COPA	p16	SMARCA5
SAFB2	COPB1	Krt19	HNRNPL
CTCF	COPB2	Eif6	PES1
UPF1	CORO1A	Atp5f1a	ZC3H4
FXR1	CORO1C	Raly	CCDC86
HNRNPC	CPSF1	Rpl10	DHX16
IMP3	CPSF7	Gatad2a	WTAP
SNRPD2	CRYZ	Sgpl1	XRCC5
RBM8A	CS	Pin4	NFYC
WDR75	CSA2	Mcm2	PRPF39
CENPV	CSDA	Ncapg	HMGB2
UTP11L	CSDE1	Dnmt1	SSB
SNRPE	CSE1L	Rbmxl2	CBX1
C11orf48	CSNK2A1	Smc2	CHAF1B
USP36	CSNK2A2	Igkc	SKIV2L2
DKC1	CTPS1	Isg20l2	SF3B4
PGAM5	CUL3	Phb2	KDM1A
MEPCE	CUL4A	Noc2l	RNF20
HP1BP3	CYFIP2	Hnrnpm	MTA1
MPHOSPH10	DAP3	Ddx42	DDX50
TNFAIP2	DARS	Srsf5	DDX41
EIF6	DAZAP1	Eef2	MCM3
SAFB	DBP2	Ddx27	HIST1H2AJ;HIST1H2AH;H2AFJ;HIST2H2AC;HIST1H2AC;HIST3H2A;HIST2H2AA3;HIST1H2AD;HIST1H2AG;HIST1H2AB;H2AFV;H2AFZ;HIST1H2AA;H2AFX
C7orf50	DDB1	Rpsa	XRCC6
NOP58	DDB2	Hnrnpa1	EXOSC7
UTP23	DDOST	Anln	SCAF4
PRPF19	DDX1	Fcf1	ZRANB2
HNRNPH1	DDX17	Apc2	HNRNPM
NOL6	DDX18	Poldip3	SARNP
HNRNPH2	DDX21	Rfc3	HNRNPA2B1
GRWD1	DDX23	Gtpbp4	RBM10
HNRNPU	DDX3X	Vars	CHTOP
WDR46	DDX41	Eif2a	CSTF1
HIST1H4A	DDX46	H2afy	SNRPE
YBX1	DDX48	Mocs3	RBM17
SNRNP200	DDX49	GAPDH	CPSF6
GLTSCR2	DDX5	Phf5a	KIAA0907
PABPC1	DDX58	Sf3a2	U2AF2
SNRPD3	DDX6	Rpl27a	BCLAF1
CIRH1A	DECR1	Smpd4	ILF3
SNRPA1	DENND3	Ddx5	SRSF11
HNRNPA1;HNRNPA1L2	DHX15	Hnrnpc	RPA1
H1F0	DHX29	Hspa8	SUPT6H
XRN2	DHX30	Rpl21	DDX5
TBL3	DHX36	Rps26	C17orf85
NONO	DHX37	Ctcf	TKT
RBM15	DHX38	Rpl27	CPSF7
HNRNPUL1	DHX9	Rpl15	GTF2F1
RBMXL1	DIAPH1	Rplp0	RBM27
FCF1	DIMT1	Wdr12	NELFA
HIST1H1C;HIST1H1D;HIST1H1A	DIP2B	Snrpb	ANP32B
YTHDC1	DIS3	Hist1h2aa	DDX17
KNOP1	DIS3L	Rpl7a	ZNF207
WDR36	DKC1	Mcm5	LUC7L
PPIG	DKFZp686E1893	Dcaf13	HIST1H2BC;HIST1H2BN;HIST1H2BL;HIST1H2BM;HIST1H2BH;HIST2H2BF;HIST1H2BD;H2BFS;HIST1H2BK;HIST3H2BB;HIST2H2BE;HIST1H2BB;HIST1H2BO;HIST1H2BJ
DDX1	DKFZp686E2459	Slc25a3	ZNF768
TRA2A	DKFZp686F18120	Krr1	SMARCA4
NOL7	DKFZp686L1159	Sfxn1	PPIE
HDAC2;HDAC1	DLST	Rpl34	RBMX
WDR74	DNAJA1	Trim28	C9orf78
MTA2;DKFZp686F2281	DNAJA2	Snrpd3	FIP1L1
GNL3L	DNAJA3	Vim	MCM5
HNRNPA0	DNAJC13	Msh2	KHDRBS3
BAZ1B	DNAJC2	Adnp	LITAF;TLE3
RBM25	DNAJC8	Aifm1	SUPT5H
DDX24	DNMT1	Rpf2	UTP3
C9orf114	DOCK10	Slc25a4	RBM15
KIF23	DOCK2	Rrp12	SRSF10
RRP12	DOCK8	Prpf40a	RBM12
NOL11	DRG1	Hells	SRRM2
WDR3	DSG1	Srrt	CWC27
HSPA4	DSP	Dhx8	TEX10
TOP2A	DYNC1H1	Slc16a1	MTA2
PPP1CB	EEF1A1	Hnrnph1	STAG2
MED19	EEF1B2	Ruvbl1	NONO
UHRF1	EEF1D	Ssrp1	SNRNP200
KCNK1	EEF1G	Nifk	DHX9
KRI1	EEF2	Ass1	TCERG1
TTF1	EEFSEC	mKIAA0034	RCC1
PLRG1	EHD1	Bms1	KIAA1429
DEK	EHD4	Ran	TCEA1
SNRNP40;DKFZp434D199	EIF2A	Rpl30	RRP12
AP2M1	EIF2AK2	Tufm	CDC73
CCT3	EIF2B4	Mki67	EIF4A3
POP1	EIF2C2	Ddx18	PSPC1
SRSF5	EIF2D	Ddx3x	HMGB3
BAZ2A	EIF2S1	Rpl22	HNRNPK
ISG20L2	EIF2S2	Ezh1	PARP1
RBM12B	EIF2S3	Hnrnpf	RAD50
DCAF13	EIF3A	Wdr36	STRBP
SLC25A5	EIF3C	Spout1	ZC3H14
SRPK1	EIF3D	Prpf19	PPP1R8
GNB2;GNB1	EIF3F	Wdr46	CTBP2
MKI67	EIF3L	Rpl10a	PHF6
PRPF40A	EIF3S9	Gm10036	TSPAN10
FUS	EIF4A1	Rps8	RPRD1A
ACIN1	EIF4G1	Hist1h2bq	ESF1
CDC5L	EIF4G2	Eif3d	CFDP1
MMTAG2	EIF5A	Phb	TRIM28
IGF2BP1	EIF5B	Rpl4	NVL
NCOA5	EL52	Fyttd1	NELFCD;TH1L
NKAP;NKAPL	ELAVL1	Rpl18a	SRSF9
NOC3L	EMC1	Tbl3	GATAD2B
NPM3	EMD	Mcm6	PARN
APOBEC3B;APOBEC3D;bK150C2.9	EMG1	Rpl8	SF3A3
GTPBP4	EML4	Hnrnpa2b1	GTF2F2
U2AF1	ENO1	Ybx1	SDAD1
EBNA1BP2	EPRS	Tmpo	SF1
YBX3	EPS8	Rack1	CWC22
TCOF1	ETF1	Hdac2	MIER1
DDX27	EWSR1	Rps23	SMARCC1
CDYL2	EXOSC10	Actc1	SAP30BP
HIST1H2AG;H2AFJ;HIST1H2AJ;HIST1H2AH;HIST1H2AD;HIST2H2AA3;HIST2H2AC;HIST1H2AC;HIST3H2A;HIST1H2AB;H2AFX	EXOSC2	Rps27a	HNRNPA3
PRPF4B	EXOSC3	Ddx51	HNRNPUL1
EIF3D	EXOSC4	Abcf1	LIG3
TSR1	EXOSC6	Orc1	XRN2
HNRNPL	EXOSC9	Trip12	PAPSS1
ZNF512	EZR	Lbr	HIRIP3
RCC2	FAM120A	Actb	MATR3
MBD2	FAM62A	Lmnb1	CMTR1
SERBP1	FAM98A	Pdcd11	DPF2
PAK1IP1	FAM98B	Smarca4	SCML2
SRP14	FARSB	Uhrf1	PRPF8
DDX39A	FARSLA	Slc25a5	FAM98B
RBM14	FASN	Trap1	RPRD2
TARDBP	FBL	Utp14a	PPHLN1
MATR3	FEN1	Pcbp1	ADNP
EIF2S3;EIF2S3L	FERMT3	Cpsf7	HTATSF1
DDX50	FIP1L1	Mcm4	GNL3
PRKDC	FKBP3	Rrp15	HNRNPA3
DDX17	FLG2	Rpl19	MED1
SKIV2L2	FLII	Zc3h18	THUMPD1
STRBP	FLNA	Baz2a	NPM1
PRPF8	FMNL1	Rfc1	RBBP6
DDX23	FN1	Srp68	NOP2
ASNS	FNBP1	Imp4	DBR1
YWHAE	FRG1	Tdh	RFC1
NHP2	FSCN1	Dhx9	UBA2
CCT6A	FUBP1	Smarca5	TCEB3
DARS;DKFZp781B11202	FUS		THOC6
PINX1	FXR1		CHD4
DHX36	G3BP2		RAVER1
MFAP1	GARS		KRR1
DNTTIP2	GART		HNRNPR
YBX3	GEMIN5		CREB1
HNRNPK	GFPT1		U2SURP
VIM	GNAI2		PRPF40A
PRPF3	GNB2L1		AKAP8L
SRSF9	GNL3		FAM192A;NIP30
RAI1	GOLGA2		TPR
ZCCHC17	GTF2B		KHDRBS1
VDAC2	GTF2F1		HIST1H4A
STAU1	GTF2I		RBM25
CDCA8	GTPBP4		RBM33
NUMA1	HADHA		CTBP1
TRA2B	HADHB		RTF1
PSIP1	HARS		DLX5;DLX2;DLX6;DLX1
SRP9	HBS1L		POLR2A
TARBP2	HCFC1		SART3
PARP1	hCG_19665		PRPF19
NAT10	hCG_1994130		SLC4A1AP
CEBPZ	hCG_2005638		RNF40
GNL3	hCG_2032701		NRF1
SP110	hCG_27698		YY1;YY2
SRSF10	hCG_30204		BRD4
CBX8	hCG_31253		SMNDC1
ZNF668	hCG_39985		EXOSC10
KMT2A	HDAC1		PELP1
CMAS	HDAC8		SRSF5
CDYL	HDLBP		PUF60
CENPV	HEATR1		DHX38
ADARB1	HEL113		LUC7L3
ADAR	HEL2		FTO
TPX2;HCA90	HEL70		GTF2E1
MYO1C	HELLS		ARID1A
PSMC3	HEL-S-100n		MPHOSPH10
APOBEC3C	HEL-S-102		QRICH1
PRPF4	HEL-S-103		NKX2-5;NKX2-4;NKX2-1
SNRPF	HEL-S-123m		SETD1A
HNRNPF	HEL-S-124m		BYSL
NXF1	HEL-S-133P		SNRPN;SNRPB
HNRNPA2B1	HEL-S-15		KHSRP
INCENP	HEL-S-162eP		CHERP
SNRPG	HEL-S-269		H3F3B;H3F3A;HIST2H3PS2;H3F3C;HIST2H3A;HIST3H3;HIST1H3A
COIL	HEL-S-270		C1orf52
SF3B14	HEL-S-271		RECQL
MND1	HEL-S-30		LMNB1
SFPQ	HEL-S-37		HNRNPDL
NOL10	HEL-S-39		HDAC2
BRD7	HEL-S-49		DHX8
HSPA1A	HEL-S-55		PPIL4
BRD9	HEL-S-61		PPWD1
MKI67	HEL-S-66p		CCAR2
SRRM1	HEL-S-68p		ZC3H13
SRSF4	HEL-S-69		GGH
PLEC	HEL-S-69p		MAZ;VEZF1;PATZ1
ZNF800	HEL-S-70		HELLS
NVL	HEL-S-70p		SFSWAP
SND1	HEL-S-72p		RBBP4
DDX52	HEL-S-77p		ZNF148
SART1	HEL-S-87p		MSH6
DHX30	HEL-S-89n		DHX15
USP10	HEL-S-94n		S100A8
ZNF280C	HIST1H1B		DHX37
PWP2	HIST1H2BC		USP39
CBX3	HIST1H4H		LUC7L2
FBXO31	HLA-A		AQR
IGF2BP3	HLA-DQB1		ALKBH5
SNIP1	HLA-DRB1		PBX1
G3BP2	HMGB1		IRF2BP1
NOL12	HMGB2		APEX1
ABCF1	HNRNPA0		SRSF3
DDX47	HNRNPA1		HNRNPUL2;HNRNPUL2-BSCL2
TAF15	HNRNPA2B1		PHF10
CLIC4	HNRNPA3		PTBP2
HNRNPD	HNRNPAB		MYBBP1A
DDX6	HNRNPC		SNRPB2
PARP2	HNRNPDL		HNRNPH1
EZR;MSN;RDX	HNRNPH1		WDHD1
HNRNPA3	HNRNPK		GTF3C5
ZNF593	HNRNPL		TOX4
NCL	HNRNPM		RBM22
RBBP6	HNRNPU
HEATR1	HNRNPUL1
KIAA0020	HNRNPUL2
NPM1	HNRPD
SRSF11	HNRPF
C14orf166	HRNR
CCDC59	HSD17B12
SCAF1	HSD17B4
ZC3HAV1	HSP90AB1
SMARCA4;SMARCA2	HSPA14
REXO4	HSPD1
FRG1	HSPH1
MAP4	HUWE1
RAB7A	HYOU1
SRSF6	IARS
PCNA	IDH2
UTP6	IFI16
LARP1	IGF2BP1
PCBP1	IGF2BP3
CRNKL1	ILF2
RSBN1	ILF3
VARS	IMMT
SENP3	IMPDH2
RUVBL2	INPP5D
RSL24D1	IPO9
SNRNP70	IRF4
DNMT1	JTV1
C22orf28;RTCB	JUP
TOP1	KARS
CHTOP	KHDRBS1
GNB2L1	KHSRP
CDC40	KIF22
SUPT16H	KIF2A
RBM22	KIFC1
PTPRC	KPNA2
HRAS;KRAS;NRAS	KPNA3
NUCKS1	KPNB1
RRP9	KPRP
LUC7L3	KTN1
GNAI3	LARP1
U2AF2	LARP4B
KPNB1	LARS
SNW1	LBR
FIP1L1	LETM1
CCT2	LIG3
PCBP2;PCBP3	LMNA
TCOF1	LMNB1
HSP90AB2P	LMNB2
ZC3H11A	LOC115098
DDX46	LONP1
SRPK2	LRPPRC
CCT4	LRRC47
RBMX2	LRRC59
G3BP1;DKFZp313K0921	LRRFIP1
SNRPC	LSM14A
DDB1	LSP1
SRSF7	LTV1
EIF4A1;EIF4A2	LYAR
ZMYND11	MACF1
SART3	MAP1S
RAC2;RAC1;RAC3	MAP4
BUB3	MAP4K1
EIF2S1	MAPRE1
SRSF3;SFRS3	MARCKS
EPPK1	MARS
HNRNPLL;HNRPLL	MATR3
FAM98A	MBNL1
ARGLU1	MCM2
XAB2	MCM3
EEF1G	MCM4
MCM5	MCM5
RARS	MCM6
HIST1H2BL;HIST1H2BN;HIST1H2BH;HIST1H2BD;HIST1H2BK;HIST1H2BM;HIST2H2BF;HIST1H2BC;H2BFS;HIST1H2BA	MCM7
ZNF207	ME2
PRDX6	METAP2
WDR55	MKI67
RBBP4;RBBP7	MLLT4
RBM28	MNDA
AATF	MORF4L1
RRP1	MOV10
AKAP17A	MPG
HSPA8	MRPL12
MYH9	MRPS7
PHGDH	MS4A1
EEF2	MSH2
PSME1	MSH3
RBM39	MSH6
LARS	MTDH
PGK1	MTHFD1
CENPC1	MTHFD1L
SRSF2;SFRS2	MX1
RRP8	MYBBP1A
HIST2H3A	MYH9
TCP1	MYL12A
EIF5A;EIF5A2;EIF5AL1	MYO1C
EIF5B	MYO1E
PRPS1;PRPS2;PRPS1L1	MYO1G
CORO1A	MYO5A
PKM;PKM2	MYO6
STRAP	MYO9B
NOP10	NAA25
PAPD5	NAP1L1
ZC3H15	NAP1L4
NGDN	NARS
IMP4	NAT10
PPIA	NCAPD2
ENO1	NCAPG
SRSF1	NCAPH
RNPS1	NCF1
SLTM	NCF2
FKBP4	NCKAP1L
ADARB2	NCL
PES1	NCOA5
HSP90AB1	NDUFA9
SUV39H1	NDUFS1
SON	NDUFS2
ARF3;ARF1	NDUFS3
DDX41	NFKB1
NO66	NFKB2
DNAJA3	NIFK
RAB1A;RAB8A;RAB10;RAB1B;RAB8B;RAB13;RAB15;RAB1C	NKRF
ZNF616	NMT1
PGAM1;PGAM2	NOC4L
PRDX1	NOL6
CBX5	NONO
SSRP1	NOP2
EMG1	NOP56
PTBP1	NOP58
CFL1	NOSIP
AURKB	NPM1
THRAP3	NPM3
PAFAH1B3	NSUN2
SRRM2	NSUN5
NOC4L	NUDC
AKR1B1;AKR1B15	NUDT21
SF3B2	NUFIP2
MCM3	NUP133
EEF1A1;EEF1A1P5	NUP153
NACA	NUP155
LUC7L2;C7orf55	NUP160
PA2G4	NUP205
ALDOA	NUP210
PFN1	NUP214
U2SURP	NUP54
CLTC	NUP93
YWHAG	NUP98
EIF3F	NUPL1
EPHB6	OAS3
CWC25	OTUD6B
SMARCA5	P4HB
PPP2R1A	PA2G4
DPYSL5	PABPC1
NOLC1	PABPC4
EIF3I	PAICS
RAP1A;RAP1B	PARP1
TARS;TARSL2	PARP14
HMGN2;HMGN3	PC4
	PCBP1
	PCBP2
	PCF11
	PDCD11
	PDIA5
	PDIA6
	PDS5A
	PDS5B
	PEG10
	PFKL
	PFKP
	PFN1
	PGAM5
	PHB
	PHB2
	PHGDH
	PIP4K2A
	PIP5K1A
	PLCG2
	PLD1
	PLEC
	PLEKHO1
	PLRG1
	PNKP
	PNN
	PNO1
	PNPT1
	POLB
	POLD1
	POLDIP3
	POLR1A
	POLR2A
	POLR2B
	POM121C
	POP1
	PPP1CC
	PPP1R10
	PPP2R1A
	PRDX1
	PRIC295
	PRKDC
	PRKRA
	PRMT1
	PRMT5
	PRPF19
	PRPF3
	PRPF31
	PRPF4
	PRPF40A
	PRPF6
	PRPF8
	PRRC2A
	PRRC2C
	PS1TP5BP1
	PSIP1
	PSMC1
	PSMD2
	PSMD3
	PSMD6
	PSPC1
	PTBP1
	PTPN1
	PTPN6
	PUF60
	PUM1
	PWP1
	PWP2
	PYCR1
	QARS
	RAB11A
	RAB7A
	RAC2
	RAD50
	RAE1
	RALY
	RAN
	RANBP2
	RANBP5
	RARS
	RASAL3
	RAVER1
	RB1
	RBBP4
	RBBP6
	RBM14
	RBM15
	RBM25
	RBM26
	RBM27
	RBM3
	RBM39
	RBM4
	RBM5
	RBMX
	RCC2
	RECQL
	RFC1
	RFC3
	RFC4
	RFC5
	RFTN1
	RNASEH1
	RNASEH2A
	RNASEH2B
	RNASEH2C
	RNF213
	ROD1
	RPA1
	RPA2
	RPL10A
	RPL11
	RPL12
	RPL13
	RPL13A
	RPL15
	RPL17
	RPL23
	RPL23A
	RPL24
	RPL26
	RPL27
	RPL3
	RPL30
	RPL38
	RPL4
	RPL5
	RPL6
	RPL7
	RPL7A
	RPL9
	RPLP0
	RPLP2
	RPN1
	RPN2
	RPRD2
	RPS10
	RPS11
	RPS12
	RPS13
	RPS14
	RPS15
	RPS16
	RPS17
	RPS18
	RPS19
	RPS2
	RPS24
	RPS25
	RPS27A
	RPS3
	RPS3A
	RPS4X
	RPS5
	RPS6
	RPS7
	RPS8
	RPS9
	RPSA
	RRBP1
	RTCB
	RUVBL1
	RUVBL2
	SAFB
	SAMD9
	SARNP
	SARS
	SART1
	SART3
	SCYL1
	SCYL2
	SEPT1
	SEPT2
	SEPT6
	SEPT7
	SEPT9
	SERBP1
	SERPINB9
	SET
	SF1
	SF3A1
	SF3A3
	SF3B1
	SF3B3
	SFPQ
	SFXN1
	SH3KBP1
	SKIV2L
	SKIV2L2
	SLC25A11
	SLC25A12
	SLC25A13
	SLC25A3
	SLC25A5
	SLC25A6
	SLIRP
	SMAP2
	SMARCA4
	SMARCA5
	SMARCAL1
	SMARCC1
	SMC1A
	SMC3
	SMC4
	SMC6
	SMCHD1
	SMNDC1
	SMU1
	SNC73
	SND1
	SNRNP200
	SNRP70
	SNRPD1
	SNRPD2
	SNW1
	SON
	SPTAN1
	SPTBN1
	SQSTM1
	SRBD1
	SRP14
	SRP68
	SRPK1
	SRPR
	SRPRB
	SRRM2
	SRSF1
	SRSF10
	SRSF7
	SSB
	SSBP1
	SSRP1
	STAT1
	STAU1
	STK10
	STOML2
	STRAP
	STT3B
	SUPT16H
	SUPT5H
	SYNCRIP
	TAF15
	TAOK3
	TAP1
	TARS
	TBC1D10B
	TBL3
	TCERG1
	TCOF1
	TCP1
	TFAM
	TFG
	TFRC
	THOC2
	THRAP3
	THYN1
	TIAL1
	TLN1
	TMEM214
	TMPO
	TNIK
	TNRC15
	TNRC6B
	TOP1
	TOP2B
	TPR
	TRA1
	TRAF1
	TRAP1
	TREX1
	TRIM25
	TRIM26
	TRIM28
	TRIP4
	TRMT2A
	TSR1
	TTC37
	TUBA1B
	TUBB
	TUBB2C
	TUBG1
	TUFM
	TWISTNB
	TXLNA
	U2AF1
	U2AF2
	U2SURP
	U5-116KD
	UBAP2
	UBAP2L
	UBE1
	UBTF
	UFL1
	UHRF1
	UPF1
	UPF3B
	UQCRC2
	USP10
	USP39
	USP7
	UTP14A
	VAPA
	VARS
	VASP
	VDAC1
	VDAC2
	VDAC3
	VRK1
	WARS
	WAS
	WASF2
	WDR3
	WDR36
	WDR6
	WIBG
	WRN
	XPO1
	XRCC5
	XRCC6
	XRN1
	XRN2
	YARS
	YBX1
	YLPM1
	YTHDC2
	YTHDF2
	YTHDF3
	YWHAQ
	YWHAZ
	ZC3H11A
	ZC3H15
	ZC3HAV1
	ZFR
	ZNF207
	ZNF598
