## Supplemental Table S4 for "Maf-family bZIP transcription factor NRL interacts with RNA-binding proteins and R-loops in retinal photoreceptors"

### Sheet: Sheet1
Table S4. Genes harboring R-loops from the RetNet database. Genes preseting NRL peaks are shown
RETnet genes dysplaying R-loops
R-loop	NRL binding
Rims1
Ush2a	Y
Pcdh15	Y
Rgs9	Y
Nbas	Y
Adgrv1	Y
Slc39a12
Col11a1
Cngb3
Trim32	Y
Htra3
Adgra3
Wdr19	Y
Lrrtm4
Abcc6
Rpgrip1l	Y
Dync2h1
Bbs9	Y
Rpgr
Dmd	Y
